# ODC1 restricts meningeal B cell age-associated-like phenotype and function in multiple sclerosis: a human and experimental study

**DOI:** 10.1101/2025.09.09.674821

**Authors:** Jonathan Zurawski, Martin R. Profant, Alara Tuncer, Jianuo Wang, Miranda Green, Ke Cao, Simon Paris, Shahamat Tauhid, Youmna Jalkh, Molly Quattrucci, Renxin Chu, Xingshan Cao, Alex Kiss, Tanuja Chitnis, Howard Weiner, Clary Clish, Rohit Bakshi, Chao Wang

**Author notes:** Joint first authors (Jonathan Zurawski, Martin R. Profant, Alara Tuncer).

## Abstract

Meningeal inflammation, as a clinical feature of multiple sclerosis (MS), is associated with worse clinical disease outcomes. In both relapsing and secondary progressive MS and the experimental autoimmune encephalomyelitis (EAE) MS model, the meninges have been found to contain ectopic lymphoid follicles enriched with B cells. The metabolic requirement of meningeal B cell function in MS or EAE is not well elucidated. Using 7-Tesla MRI brain scans of MS patients and leptomeningeal enhancement (LME) as a marker, we found a correlation between meningeal inflammation and metabolites of the arginine/polyamine pathway, a finding recapitulated in the EAE model. Ornithine Decarboxylase (ODC1), the rate limiting enzyme for polyamine biosynthesis, as well as polyamine metabolism was diminished in the dura meningeal B cells from mice with MOG_35-55_ induced EAE mice as compared to naïve controls. Pharmacological inhibition of ODC1 restricted meningeal T cells but promoted meningeal B cell proliferation. B cell-specific deletion of ODC1 resulted in expansion of B cells with age-associated B cell-like phenotype (CD11c^+^CD21/35^-^CD23^-^IgD^-^) and exacerbated disease in the MOG_1-125_ EAE model. Together, these findings demonstrate a divergent role of polyamines in regulating B and T cell responses in the meninges during autoimmunity.

**Significance Statement:** This study identified the polyamine pathway to be associated with meningeal inflammation in multiple sclerosis, a clinical phenotype associated with worse disease outcomes and without targeted therapy. Using a mouse experimental model, we found that ODC1, the rate limiting enzyme of the polyamine biosynthesis pathway, was suppressed in meningeal B cells, restricted the development of age-associated B cells in the meninges and limited disease severity. This study elucidated a metabolic pathway regulating meningeal B cell function, informing its therapeutic applications in autoimmune diseases.
