## Supplemental Tables S1-3 for "ODC1 restricts meningeal B cell age-associated-like phenotype and function in multiple sclerosis: a human and experimental study": Supplementary_Table S1-2.xlsx

### Sheet: Table_S1_X_loadings
Table S2: mean loadings of X block (metabolite) variables across 50 iterations of the ensemble model.
metab	loading_comp	component
CAR_DC5_0	0.552565	comp1
CAR_9_0	0.303048	comp1
CAR_20_0	0.19295	comp1
THREONINE	0.150064	comp1
PC_34_2	0.147149	comp1
HOMOARGININE	0.0957211	comp1
X4_GUANIDINOBUTANOIC_ACID	0.0620045	comp1
CAR_12_0	0.0619921	comp1
EICOSANEDIOATE	0.0359326	comp1
PC_P_34_2_PC_O_34_3	0.0313071	comp1
XANTHINE	0.02795	comp1
ADIPIC_ACID	0.0275209	comp1
CAR_10_0	0.0267259	comp1
X3_METHYLADIPATE	0.026561	comp1
PE_P_34_1_PE_O_34_2	0.0264111	comp1
CREATININE	0.0252572	comp1
CAR_8_0	0.0250357	comp1
HOMOCYSTEINE	0.0241932	comp1
PE_P_34_2_PE_O_34_3	0.0158022	comp1
PE_P_36_2_PE_O_36_3	0.0119476	comp1
OXYPURINOL	0.0110191	comp1
CORTISOL	0.0107384	comp1
NITROTYROSINE	0.010537	comp1
CAR_26_0	0.00781697	comp1
PC_32_2	0.00547825	comp1
ISOLITHOCHOLATE	0.00478532	comp1
PS_P_36_1_PS_O_36_2	0.00367278	comp1
LPC_0_0_18_2	0.00366085	comp1
LPC_24_0	0.0033391	comp1
CAR_14_2	0.00311985	comp1
LPE_16_0	0.00309647	comp1
HYDROCINNAMATE	0.00244398	comp1
PANTOTHENOL	0.0019874	comp1
CAR_12_1	0.00170239	comp1
HIPPURIC_ACID	0.00153785	comp1
CAR_10_2	0.00149913	comp1
PC_30_0	0.000491527	comp1
MYRISTOLEIC_ACID	0.000392436	comp1
LPC_14_0	0.000260882	comp1
N_ACETYL_D_TRYPTOPHAN	0.000208741	comp1
ARGININE	0.000170877	comp1
LPC_20_5	0.000133584	comp1
THYROXINE	8.51818e-05	comp1
LPE_18_3	2.17874e-05	comp1
CAR_5_1	-6.81555e-05	comp1
X2_HYDROXYOLEATE	-0.00011046	comp1
X16_HYDROXYPALMITATE	-0.00012158	comp1
NIACINAMIDE	-0.000147276	comp1
UROBILINOGEN	-0.000274665	comp1
GLUTAMIC_ACID	-0.00030342	comp1
TAURO_ALPHA_MURICHOLATE_TAURO_BETA_MURICHOLATE	-0.000488086	comp1
X13_HODE	-0.000590205	comp1
X3_HYDROXYOCTANOATE	-0.000672957	comp1
X4_ACETAMIDOBUTANOIC_ACID	-0.000808333	comp1
ARACHIDATE	-0.000840442	comp1
LPC_20_3	-0.000892995	comp1
CHOLINE	-0.00117849	comp1
METOPROLOL	-0.00153525	comp1
METHIONINE_SULFOXIDE	-0.0016456	comp1
PROLINE_BETAINE	-0.00167139	comp1
PRO_GLY	-0.001711	comp1
X3_METHOXYTYRAMINE	-0.00185904	comp1
CHENODEOXYCHOLATE	-0.00207247	comp1
GLYCOURSODEOXYCHOLATE	-0.00265367	comp1
X3_HYDROXYANTHRANILIC_ACID	-0.00299649	comp1
X5_HYDROXYLYSINE	-0.00311834	comp1
X1_METHYLADENOSINE	-0.00311859	comp1
N_METHYL_PROLINE	-0.00319527	comp1
FUROYLGLYCINE	-0.00381155	comp1
X9_10_DI_HOME	-0.00384663	comp1
X13_DOCOSENOATE	-0.00414125	comp1
LEVULINIC_ACID	-0.00532749	comp1
PALMITOYLETHANOLAMIDE	-0.00538037	comp1
X3_METHYLHISTIDINE	-0.00621519	comp1
X4_AMINOHIPPURIC_ACID	-0.00640213	comp1
TAURINE	-0.0071472	comp1
N1_METHYL_2_PYRIDONE_5_CARBOXAMIDE	-0.00804687	comp1
ANDROSTERONE_GLUCURONIDE	-0.00840213	comp1
PE_38_4	-0.0088415	comp1
IMIDAZOLEPROPIONIC_ACID	-0.0104894	comp1
TAUROHYODEOXYCHOLATE_TAUROURSODEOXYCHOLATE	-0.0109249	comp1
P_HYDROXYPHENYLACETATE	-0.0118175	comp1
N6_ACETYLLYSINE	-0.0128217	comp1
DG_34_1_279	-0.0131919	comp1
ADENOSINE	-0.0133022	comp1
X1_METHYLHISTAMINE	-0.0152286	comp1
PE_40_6	-0.0245124	comp1
PHENYLALANINE	-0.024651	comp1
TRIGONELLINE	-0.0287024	comp1
TYROSINE	-0.0292085	comp1
BIOTIN	-0.0339739	comp1
CHOLATE	-0.0391814	comp1
FRUCTOSE_GLUCOSE_GALACTOSE	-0.0440137	comp1
N_6_N_6_DIMETHYL_LYSINE	-0.0482592	comp1
GUANOSINE	-0.0580258	comp1
SPHINGOSINE_1_PHOSPHATE	-0.0596765	comp1
C_GLYCOSYLTRYPTOPHAN	-0.0624654	comp1
LEUCINE	-0.0688112	comp1
THIAMINE	-0.0755704	comp1
DG_34_1_278	-0.0822605	comp1
X4_PYRIDOXIC_ACID	-0.107061	comp1
ECTOINE	-0.111547	comp1
DIMETHYLGLYCINE	-0.132663	comp1
ISOLEUCINE	-0.137459	comp1
AMINOISOBUTYRIC_ACID	-0.154549	comp1
N_ACETYLSERINE	-0.194054	comp1
DG_34_1_277	-0.210831	comp1
ALLANTOIN	-0.24167	comp1
METHYLIMIDAZOLEACETIC_ACID	-0.306699	comp1
CAR_DC5_0	0.236934	comp2
HIPPURIC_ACID	0.196731	comp2
DMGV	0.189534	comp2
ACETAMINOPHEN	0.181365	comp2
MANDELATE	0.163463	comp2
CAR_9_0	0.126881	comp2
BETA_ALANINE	0.0986965	comp2
N4_ACETYLCYTIDINE	0.0891472	comp2
CAR_20_0	0.0856203	comp2
ANSERINE	0.0690928	comp2
THREONINE	0.0647139	comp2
PC_34_2	0.0632731	comp2
NITROTYROSINE	0.0544622	comp2
N_6_TRIMETHYLLYSINE	0.0535918	comp2
TYRAMINE	0.0445755	comp2
ASPARTIC_ACID	0.0441538	comp2
HYDROCINNAMATE	0.0427431	comp2
HOMOARGININE	0.0418397	comp2
METRONIDAZOLE	0.0404331	comp2
PC_32_2	0.0366242	comp2
URIC_ACID	0.0357629	comp2
PRO_GLY	0.0343672	comp2
INDOLEACETATE	0.0335721	comp2
S_METHYLCYSTEINE_S_OXIDE	0.0325647	comp2
CARBOXYIBUPROFEN	0.0302094	comp2
XANTHOPTERIN	0.0298164	comp2
DIHYDROTHYMINE	0.0284412	comp2
CAR_12_0	0.0270653	comp2
X4_GUANIDINOBUTANOIC_ACID	0.0256636	comp2
PIPERINE	0.0212763	comp2
EICOSANEDIOATE	0.02038	comp2
QUININE	0.0189437	comp2
CREATININE	0.0188606	comp2
DEOXYURIDINE	0.0182029	comp2
N_LAUROYLGLYCINE	0.0159337	comp2
DG_34_1_279	0.0157837	comp2
INOSINE	0.0155063	comp2
CYCLOHEXYLAMINE	0.0150955	comp2
X3_GUANIDINOPROPANOIC_ACID	0.0141228	comp2
ALPHA_N_PHENYLACETYLGLUTAMINE	0.0139491	comp2
XANTHINE	0.0136959	comp2
CORTISOL	0.0134844	comp2
CAR_5_0	0.0130752	comp2
X3_METHYLADIPATE	0.0125771	comp2
N_ACETYL_D_TRYPTOPHAN	0.0124517	comp2
PE_P_34_1_PE_O_34_2	0.0121257	comp2
ADIPIC_ACID	0.0121136	comp2
CAR_10_0	0.0117966	comp2
CAR_8_0	0.0111201	comp2
PC_P_34_2_PC_O_34_3	0.0111018	comp2
HOMOCYSTEINE	0.0104656	comp2
ACESULFAME	0.0103424	comp2
TRIMETHYLAMINE_N_OXIDE	0.00828621	comp2
DIMETHYLURATE	0.00790372	comp2
VALINE	0.007862	comp2
GLUTAMIC_ACID	0.00759055	comp2
PE_P_34_2_PE_O_34_3	0.00715692	comp2
X3_METHYLHISTIDINE	0.00657688	comp2
PHENYLACETYLGLUTAMINE	0.00555918	comp2
PE_P_36_2_PE_O_36_3	0.00529825	comp2
OXYPURINOL	0.00499091	comp2
TRYPTOPHAN	0.00485365	comp2
X2_METHYLGUANOSINE	0.00466929	comp2
CAR_DC3_0_2ME	0.00462686	comp2
X5_ACETYLAMINO_6_AMINO_3_METHYLURACIL	0.00452195	comp2
CYTOSINE	0.00384545	comp2
P_CRESOL_GLUCURONIDE	0.00361711	comp2
CAR_26_0	0.00350398	comp2
GLYCODEOXYCHOLATE	0.00255831	comp2
CAR_10_2	0.00255206	comp2
GLYCOLITHOCHOLATE	0.00252602	comp2
PROLINE	0.00222685	comp2
ISOLITHOCHOLATE	0.00208921	comp2
LPC_14_0	0.00203642	comp2
LPC_0_0_18_2	0.00179141	comp2
PS_P_36_1_PS_O_36_2	0.00162151	comp2
CAR_14_2	0.00154709	comp2
METHIONINE	0.00138769	comp2
PHENYLLACTATE	0.00136781	comp2
SOLANIDINE	0.00119998	comp2
X3_METHYLXANTHINE	0.00118605	comp2
LPE_16_0	0.00113076	comp2
MYRISTOLEIC_ACID	0.00104761	comp2
CHOLINE	0.0010357	comp2
PANTOTHENOL	0.000867108	comp2
CAR_12_1	0.000791932	comp2
GLYCOCHENODEOXYCHOLATE	0.000757418	comp2
PC_34_4	0.000727938	comp2
X7_METHYLXANTHINE	0.000550803	comp2
CAR_3_0	0.000433362	comp2
THYROXINE	0.000331923	comp2
PC_30_0	0.000239343	comp2
GAMMA_CEHC	0.000207832	comp2
ARGININE	0.000146061	comp2
CAR_4_0	0.000115852	comp2
X1_7_DIMETHYLURIC_ACID	9.40743e-05	comp2
LPC_20_5	5.74429e-05	comp2
LPE_18_3	1.15505e-05	comp2
CAR_5_1	-3.61324e-05	comp2
HISTIDINE	-4.51103e-05	comp2
PHYTANATE	-5.90479e-05	comp2
BETAINE	-0.000140756	comp2
X1_METHYLADENOSINE	-0.00014428	comp2
CAR_14_1	-0.000176092	comp2
PE_34_0	-0.000181203	comp2
VERAPAMIL	-0.000220743	comp2
SM_D18_1_16_1	-0.000244139	comp2
HEPTADECANOATE	-0.000248504	comp2
X13_HODE	-0.000280448	comp2
PENTADECANOATE	-0.00029036	comp2
SPHINGOSINE	-0.000333113	comp2
INDOLE	-0.000369463	comp2
OLEATE	-0.000369874	comp2
X4_ACETAMIDOBUTANOIC_ACID	-0.000371358	comp2
N_OLEOYL_GLYCINE	-0.000438623	comp2
N1_N12_DIACETYLSPERMINE	-0.00050095	comp2
N1_ACETYLSPERMIDINE	-0.0005414	comp2
DODECANEDIOATE	-0.000634402	comp2
TRANS_3_HYDROXYCOTININE	-0.000657669	comp2
METOPROLOL	-0.000667985	comp2
SEBACATE	-0.000725999	comp2
X3_METHOXYTYRAMINE	-0.000813289	comp2
PTERIN	-0.000840111	comp2
UROBILINOGEN	-0.000846919	comp2
EICOSENOATE	-0.00089963	comp2
PE_P_36_4_PE_O_36_5	-0.000941552	comp2
N1_METHYL_2_PYRIDONE_5_CARBOXAMIDE	-0.00109484	comp2
X5_METHYLTHIOADENOSINE	-0.00110234	comp2
X3_HYDROXYANTHRANILIC_ACID	-0.00113231	comp2
CAR_14_0	-0.00128001	comp2
GLYCOURSODEOXYCHOLATE	-0.00131204	comp2
X5_HYDROXYLYSINE	-0.00135129	comp2
ADRENATE	-0.00144323	comp2
X10_HEPTADECENOATE	-0.00146844	comp2
SM_D18_1_18_1	-0.00160473	comp2
X9_10_DI_HOME	-0.00166865	comp2
FUROYLGLYCINE	-0.00170635	comp2
X13_DOCOSENOATE	-0.00181976	comp2
ACISOGA	-0.00185157	comp2
X10_PENTADECENOIC_ACID	-0.00211738	comp2
PE_P_38_6_PE_O_38_7	-0.0025738	comp2
SM_D18_1_18_0	-0.00277405	comp2
PALMITOLEATE	-0.00279572	comp2
NONADECANOATE	-0.00299646	comp2
LEVULINIC_ACID	-0.00300564	comp2
ARACHIDATE	-0.0030488	comp2
X4_AMINOHIPPURIC_ACID	-0.00308023	comp2
PIPECOLIC_ACID	-0.00310891	comp2
X5_DODECENOATE	-0.00328636	comp2
ASPARAGINE	-0.00335377	comp2
LPE_18_0	-0.00341707	comp2
EICOSADIENOATE	-0.00356085	comp2
PUTRESCINE	-0.00363667	comp2
N_6_METHYLLYSINE	-0.00363887	comp2
HISTAMINE	-0.00377503	comp2
ANDROSTERONE_GLUCURONIDE	-0.00387026	comp2
DODECANOATE	-0.0039555	comp2
X17_METHYLSTEARATE	-0.00401621	comp2
PE_38_4	-0.00407622	comp2
STEARATE	-0.00415065	comp2
ORNITHINE	-0.00446233	comp2
IMIDAZOLEPROPIONIC_ACID	-0.00459405	comp2
PC_P_36_4_PC_O_36_5	-0.00463273	comp2
GLYCINE	-0.0047339	comp2
DIMETHYLARGININE	-0.00483864	comp2
LPE_20_1	-0.00495702	comp2
P_HYDROXYPHENYLACETATE	-0.00530964	comp2
LPC_18_0	-0.00587345	comp2
N6_ACETYLLYSINE	-0.00592762	comp2
MYRISTOLEATE	-0.00621036	comp2
X5_METHYLCYTIDINE	-0.00669238	comp2
PE_P_38_4_PE_O_38_5	-0.00672586	comp2
MYRISTATE	-0.00677855	comp2
SM_D18_1_16_0	-0.00683844	comp2
X1_METHYLHISTAMINE	-0.00685229	comp2
X10_NONADECENOATE	-0.00713039	comp2
SPHINGANINE	-0.00748878	comp2
LPC_18_1	-0.00751685	comp2
TAURO_ALPHA_MURICHOLATE_TAURO_BETA_MURICHOLATE	-0.00759023	comp2
CHENODEOXYCHOLATE	-0.00768396	comp2
SERINE	-0.0078014	comp2
ADENOSINE	-0.00807961	comp2
RETINOL	-0.00855916	comp2
N_METHYL_PROLINE	-0.00916242	comp2
HYDROXYMYRISTATE	-0.00931539	comp2
METHIONINE_SULFOXIDE	-0.00941736	comp2
LPE_20_0	-0.00961579	comp2
X3_DECENOIC_ACID	-0.00995857	comp2
PHENYLALANINE	-0.010145	comp2
LPC_24_0	-0.0112009	comp2
PE_40_6	-0.0118751	comp2
PALMITATE	-0.0119317	comp2
CAR_16_0	-0.0121284	comp2
CAPRYLATE	-0.0122216	comp2
PE_P_38_5_PE_O_38_6	-0.0126387	comp2
X14_PENTADECENOIC_ACID	-0.0129518	comp2
LPC_20_1	-0.0129723	comp2
PC_P_38_5_PC_O_38_6	-0.013111	comp2
CAR_18_1	-0.0131836	comp2
NIACINAMIDE	-0.013932	comp2
LPC_22_5	-0.0147208	comp2
EICOSATRIENOATE	-0.0147536	comp2
TRIGONELLINE	-0.0155939	comp2
X3_HYDROXYDECANOATE	-0.0161417	comp2
PC_P_38_6_PC_O_38_7	-0.0172067	comp2
LPC_18_3	-0.0174239	comp2
LPC_0_0_16_0	-0.0186055	comp2
CAPRATE	-0.0187118	comp2
HYPOTAURINE	-0.0203041	comp2
TYROSINE	-0.0203697	comp2
TAUROHYODEOXYCHOLATE_TAUROURSODEOXYCHOLATE	-0.0207344	comp2
LPC_20_3	-0.0211242	comp2
EICOSAPENTAENOATE	-0.021182	comp2
LPC_22_6	-0.0221637	comp2
THIAMINE	-0.0238435	comp2
X3_HYDROXYOCTANOATE	-0.0240523	comp2
GUANIDOACETIC_ACID	-0.0245267	comp2
C_GLYCOSYLTRYPTOPHAN	-0.0261623	comp2
PROLINE_BETAINE	-0.0267923	comp2
X15_HETE	-0.0287005	comp2
X10_UNDECENOIC_ACID	-0.0290989	comp2
N_6_N_6_DIMETHYL_LYSINE	-0.0304858	comp2
LEUCINE	-0.0305933	comp2
DOCOSAPENTAENOATE	-0.0314212	comp2
GUANOSINE	-0.0334969	comp2
CORTISONE	-0.0360048	comp2
CITRULLINE	-0.0373729	comp2
ECTOINE	-0.0424732	comp2
DG_34_1_278	-0.0433692	comp2
LPC_P_16_0_LPC_O_16_1	-0.0442483	comp2
LPC_P_18_0_LPC_O_18_1	-0.0457117	comp2
GLUTAMINE	-0.0460621	comp2
PE_P_40_6_PE_O_40_7	-0.0464274	comp2
X4_PYRIDOXIC_ACID	-0.0491271	comp2
DOCOSAHEXAENOATE	-0.0513497	comp2
TAURINE	-0.051646	comp2
ARACHIDONATE	-0.0537997	comp2
N_ACETYLHISTIDINE	-0.0543602	comp2
DIMETHYLGLYCINE	-0.0572665	comp2
ISOLEUCINE	-0.0598107	comp2
FRUCTOSE_GLUCOSE_GALACTOSE	-0.0603952	comp2
X2_HYDROXYOLEATE	-0.071707	comp2
BIOTIN	-0.0740789	comp2
SYMMETRIC_DIMETHYL_ARGININE	-0.0759081	comp2
TETRADECANEDIOATE	-0.0762158	comp2
SN_GLYCERO_3_PHOSPHOCHOLINE	-0.079883	comp2
LPE_22_6	-0.0798901	comp2
DG_34_1_277	-0.0897314	comp2
TRIDECANOIC_ACID	-0.0932034	comp2
X4_HYDROXY_3_METHYLACETOPHENONE	-0.0933636	comp2
ALLANTOIN	-0.100174	comp2
SPHINGOSINE_1_PHOSPHATE	-0.111436	comp2
N_ACETYLSERINE	-0.111657	comp2
PALMITOYLETHANOLAMIDE	-0.112839	comp2
CHOLATE	-0.114869	comp2
X16_HYDROXYPALMITATE	-0.121433	comp2
METHYLIMIDAZOLEACETIC_ACID	-0.128673	comp2
X1_METHYLGUANINE	-0.149327	comp2
ALPHA_HYDROXYSTEARATE	-0.159437	comp2
X2_HYDROXYHEXADECANOATE	-0.164889	comp2
HEXADECANEDIOATE	-0.182104	comp2
AMINOISOBUTYRIC_ACID	-0.216946	comp2
BILIRUBIN	-0.267105	comp2
BILIVERDIN	-0.302774	comp2

### Sheet: Table_S2_Y_var_inclusion
Table S2: inclusion rates and mean loadings of Y (imaging) variables across 50 iterations of ensemble model
variable	count_comp1	mean_loading_comp1	count_comp2	mean_loading_comp2
WM_T2_Lesion_vol	4	-0.225456	12	-0.216898
Normalized_Thalamus_Volume_ml	27	0.281821	42	0.370823
Normalized_Globus_Pallidus_Volume_ml	14	0.306486	22	0.30301
Normalized_Putamen_Volume_ml	30	0.307487	41	0.408702
Normalized_Whole_hippocampus_volume_ml	37	0.468563	36	0.474334
Normalized_Total_Deep_Gray_Matter_Volume_ml	49	0.468783	50	0.539515
Normalized_Caudate_Volume_ml	50	0.677266	39	0.307961
LME_Foci__Number	NA	NA	12	-0.376298
