## Supplemental Tables S1-3 for "ODC1 restricts meningeal B cell age-associated-like phenotype and function in multiple sclerosis: a human and experimental study": Supplementary_Table S3.xlsx

### Sheet: sup_t_S3_n_e_m_Arginine_and_pro
wilcox_stat	wilcox_pval	cohens_d	adjusted_pval	metadata_r_id	NAME	EQUATION	EC-NUMBER	GENE ASSOCIATION	LOWER BOUND	UPPER BOUND	OBJECTIVE	COMPARTMENT	MIRIAM	SUBSYSTEM	REPLACEMENT ID	NOTE	REFERENCE	CONFIDENCE SCORE
93827	8.72296e-12	-0.376548	1.37297e-11	MAR02023	L-Arginine, NADPH:Oxygen Oxidoreductase (Nitric-Oxide-Forming)	arginine[c] + 2 NADPH[c] + 2 O2[c] => citrulline[c] + 2 H2O[c] + 2 NADP+[c] + NO[c]	1.14.13.39	Nos1 or Nos2 or Nos3						Arginine and proline metabolism			PMID:11125020;PMID:7515853	0
66204	6.22288e-38	-0.846307	1.33957e-37	MAR03806	L-glutamate gamma-semialdehyde:NAD+ oxidoreductase	glutamate[m] + 2 H+[m] + NADH[m] <=> H2O[m] + L-glutamate 5-semialdehyde[m] + NAD+[m]	1.5.1.12	Aldh4a1						Arginine and proline metabolism			PMID:1286669;PMID:2211729	0
126531	0.25674	0.0794018	0.287947	MAR03806	L-glutamate gamma-semialdehyde:NAD+ oxidoreductase	glutamate[m] + 2 H+[m] + NADH[m] <=> H2O[m] + L-glutamate 5-semialdehyde[m] + NAD+[m]	1.5.1.12	Aldh4a1						Arginine and proline metabolism			PMID:1286669;PMID:2211729	0
61752	1.27372e-43	-0.954993	3.1238e-43	MAR03807	L-Ornithine:2-oxo-acid aminotransferase	AKG[m] + ornithine[m] <=> glutamate[m] + L-glutamate 5-semialdehyde[m]	2.6.1.13	Oat						Arginine and proline metabolism			PMID:11465067;PMID:3816496;PMID:6819292	0
58485	4.66821e-48	-0.998801	1.61866e-47	MAR03807	L-Ornithine:2-oxo-acid aminotransferase	AKG[m] + ornithine[m] <=> glutamate[m] + L-glutamate 5-semialdehyde[m]	2.6.1.13	Oat						Arginine and proline metabolism			PMID:11465067;PMID:3816496;PMID:6819292	0
58321	2.75829e-48	-1.00335	1.00686e-47	MAR03809	Carbamoyl-phosphate:L-ornithine carbamoyltransferase	citrulline[m] + H+[m] + Pi[m] <=> carbamoyl-phosphate[m] + ornithine[m]	2.1.3.3	Otc						Arginine and proline metabolism			PMID:12788037;PMID:893420	0
58200	1.86933e-48	-1.00909	6.99095e-48	MAR03816	L-Arginine amidinohydrolase	arginine[c] + H2O[c] => ornithine[c] + urea[c]	3.5.3.1	Arg1						Arginine and proline metabolism			PMID:12055339;PMID:3583682;PMID:743206;PMID:9144563	0
63820	6.29061e-41	-0.905223	1.42711e-40	MAR03819		1-pyrroline-5-carboxylate[c] + H+[c] + H2O[c] <=> L-glutamate 5-semialdehyde[c]	1.5.1.12	Aldh4a1						Arginine and proline metabolism				0
53611	4.36465e-55	-1.09676	3.60457e-53	MAR03819		1-pyrroline-5-carboxylate[c] + H+[c] + H2O[c] <=> L-glutamate 5-semialdehyde[c]	1.5.1.12	Aldh4a1						Arginine and proline metabolism				0
126531	0.25674	0.0794018	0.287947	MAR03820		1-pyrroline-5-carboxylate[m] + H+[m] + H2O[m] <=> L-glutamate 5-semialdehyde[m]	1.5.1.12	Aldh4a1						Arginine and proline metabolism			PMID:1286669;PMID:2211729;PMID:8621661	0
53297	1.47983e-55	-1.09938	1.56883e-53	MAR03820		1-pyrroline-5-carboxylate[m] + H+[m] + H2O[m] <=> L-glutamate 5-semialdehyde[m]	1.5.1.12	Aldh4a1						Arginine and proline metabolism			PMID:1286669;PMID:2211729;PMID:8621661	0
55857	8.71547e-52	-1.05442	6.20375e-51	MAR03832	L-Arginine iminohydrolase	arginine[c] + H2O[c] => citrulline[c] + H+[c] + NH3[c]	3.5.3.6							Arginine and proline metabolism				0
63159	8.85845e-42	-0.9172	2.06513e-41	MAR03833	L-Proline:NADP+ 5-oxidoreductase	1-pyrroline-5-carboxylate[c] + 2 H+[c] + NADPH[c] => NADP+[c] + proline[c]	1.5.1.2	Pycr2 or Pycr3						Arginine and proline metabolism			PMID:12514185;PMID:2722838;PMID:3768405;PMID:6250440	0
63991	1.04102e-40	-0.902868	2.34814e-40	MAR03835	L-Proline:NAD+ 5-oxidoreductase	1-pyrroline-5-carboxylate[c] + 2 H+[c] + NADH[c] => NAD+[c] + proline[c]	1.5.1.2	Pycr2 or Pycr3						Arginine and proline metabolism			PMID:12376638;PMID:12514185;PMID:16730026;PMID:3768405;PMID:6250440;PMID:9003320	0
58901	1.76313e-47	-0.999333	5.45433e-47	MAR03837	L-Proline:NAD+ 5-oxidoreductase	1-pyrroline-5-carboxylate[m] + 2 H+[m] + NADH[m] => NAD+[m] + proline[m]	1.5.1.2	Pycr1 or Pycr2						Arginine and proline metabolism				0
62850	3.51785e-42	-0.896616	8.26805e-42	MAR03895	ATP:L-glutamate 5-phosphotransferase	ATP[m] + glutamate[m] => ADP[m] + glutamyl-5-phosphate[m]	2.7.2.11	Aldh18a1						Arginine and proline metabolism			PMID:10736367;PMID:8761662	0
62850	3.51785e-42	-0.896616	8.26805e-42	MAR03897	L-glutamate-5-semialdehyde:NADP+ 5-oxidoreductase (phosphorylating)	glutamyl-5-phosphate[m] + H+[m] + NADPH[m] => L-glutamate 5-semialdehyde[m] + NADP+[m] + Pi[m]	1.2.1.41	Aldh18a1						Arginine and proline metabolism			PMID:10736367;PMID:8761662	0
90807.5	2.4774e-14	-0.559491	3.98237e-14	MAR03956	carbonate hydro-lyase (carbon-dioxide-forming)	CO2[m] + H2O[m] <=> H+[m] + HCO3-[m]	4.2.1.1	Car5a or Car5b						Arginine and proline metabolism				0
124480	0.909428	-0.100844	0.922386	MAR03956	carbonate hydro-lyase (carbon-dioxide-forming)	CO2[m] + H2O[m] <=> H+[m] + HCO3-[m]	4.2.1.1	Car5a or Car5b						Arginine and proline metabolism				0
93116	2.9135e-12	-0.373379	4.60321e-12	MAR03993	N-(omega)-Hydroxyarginine,NADPH:oxygen oxidoreductase (nitric-oxide-forming)	2 N-(omega)-hydroxyarginine[c] + NADPH[c] + 2 O2[c] => 2 citrulline[c] + H+[c] + 2 H2O[c] + NADP+[c] + 2 NO[c]	1.14.13.39	Nos1 or Nos2 or Nos3						Arginine and proline metabolism				0
54589	1.23002e-53	-1.07779	2.15297e-52	MAR04073	S-adenosyl-L-methionine carboxy-lyase [S-adenosyl 3-(methylsulfanyl)propylamine-forming]	H+[c] + SAM[c] => CO2[c] + S-adenosylmethioninamine[c]	4.1.1.50	Amd2						Arginine and proline metabolism			PMID:1764068	0
54458	7.88578e-54	-1.08188	1.66751e-52	MAR04075	S-adenosylmethioninamine:putrescine 3-aminopropyltransferase	putrescine[c] + S-adenosylmethioninamine[c] => 5-methylthioadenosine[c] + H+[c] + spermidine[c]	2.5.1.16	Srm						Arginine and proline metabolism			PMID:2730590;PMID:3109311	0
54354	5.53754e-54	-1.08348	1.43957e-52	MAR04077	S-adenosylmethioninamine:spermidine 3-aminopropyltransferase	S-adenosylmethioninamine[c] + spermidine[c] => 5-methylthioadenosine[c] + H+[c] + spermine[c]	2.5.1.16;2.5.1.22	Sms or Srm						Arginine and proline metabolism			PMID:2730590;PMID:3109311	0
129774	0.292352	0.057301	0.326101	MAR04190	L-arginine,NADPH:oxygen oxidoreductase (N-(omega)-hydroxyarginine-forming)	arginine[c] + H+[c] + NADPH[c] + O2[c] <=> H2O[c] + N-(omega)-hydroxyarginine[c] + NADP+[c]	1.14.13.39	Nos1 or Nos2 or Nos3						Arginine and proline metabolism			PMID:11125020;PMID:7515853	0
96759	6.24608e-10	-0.171053	9.61747e-10	MAR04190	L-arginine,NADPH:oxygen oxidoreductase (N-(omega)-hydroxyarginine-forming)	arginine[c] + H+[c] + NADPH[c] + O2[c] <=> H2O[c] + N-(omega)-hydroxyarginine[c] + NADP+[c]	1.14.13.39	Nos1 or Nos2 or Nos3						Arginine and proline metabolism			PMID:11125020;PMID:7515853	0
60258	1.2705e-45	-0.969672	3.43239e-45	MAR04191	L-arginine carboxy-lyase (agmatine-forming)	arginine[m] + H+[m] => agmatine[m] + CO2[m]	4.1.1.19	Azin2						Arginine and proline metabolism			PMID:10800966;PMID:14738999	0
55173	8.83647e-53	-1.08116	9.1983e-52	MAR04212	L-ornithine carboxy-lyase (putrescine-forming)	H+[c] + ornithine[c] => CO2[c] + putrescine[c]	4.1.1.17	Odc1						Arginine and proline metabolism			PMID:10623504;PMID:15670771;PMID:6853503;PMID:8608396	0
59327	6.81672e-47	-0.996971	2.00741e-46	MAR04422	L-ornithine carboxy-lyase (putrescine-forming)	H+[e] + ornithine[e] => CO2[e] + putrescine[e]	4.1.1.17	Odc1						Arginine and proline metabolism			PMID:10623504;PMID:15670771;PMID:6853503;PMID:8608396	0
93839	8.88409e-12	-0.371876	1.39804e-11	MAR04423	Putrescine:oxygen oxidoreductase (deaminating)	H2O[e] + O2[e] + putrescine[e] => 4-aminobutanal[e] + H+[e] + H2O2[e] + NH3[e]	1.4.3.10;1.4.3.6	Aoc1 or Aoc2 or Aoc3						Arginine and proline metabolism			PMID:12072962;PMID:15795708;PMID:17006978;PMID:6403048	0
56176	2.5151e-51	-1.04361	1.53389e-50	MAR04424	Agmatine amidinohydrolase	agmatine[m] + H2O[m] => putrescine[m] + urea[m]	3.5.3.11	Agmat						Arginine and proline metabolism			PMID:11804860;PMID:14648699	0
57894	6.96727e-49	-1.01366	2.93619e-48	MAR04583	S-Adenosyl-L-methionine:guanidinoacetate N-methyltransferase	creatine[c] + H+[c] + SAH[c] <=> guanidinoacetate[c] + SAM[c]	2.1.1.2	Gamt						Arginine and proline metabolism			PMID:11165387;PMID:12969151;PMID:13192118;PMID:15465786;PMID:8547310	0
118956	0.185701	-0.0964972	0.21143	MAR04583	S-Adenosyl-L-methionine:guanidinoacetate N-methyltransferase	creatine[c] + H+[c] + SAH[c] <=> guanidinoacetate[c] + SAM[c]	2.1.1.2	Gamt						Arginine and proline metabolism			PMID:11165387;PMID:12969151;PMID:13192118;PMID:15465786;PMID:8547310	0
76681	3.65962e-26	-0.662523	6.59562e-26	MAR04776	L-Proline,2-oxoglutarate:oxygen oxidoreductase (4-hydroxylating)	AKG[c] + O2[c] + proline[c] => CO2[c] + succinate[c] + trans-4-hydroxy-L-proline[c]	1.14.11.2	P4ha1 or P4ha2 or P4ha3						Arginine and proline metabolism				0
76100	9.33659e-27	-0.673034	1.68963e-26	MAR04777	L-Proline,2-oxoglutarate:oxygen oxidoreductase (4-hydroxylating)	AKG[m] + O2[m] + proline[m] => CO2[m] + succinate[m] + trans-4-hydroxy-L-proline[m]	1.14.11.2	P4ha1 or P4ha2 or P4ha3						Arginine and proline metabolism				0
74214	9.91694e-29	-0.717126	1.82357e-28	MAR04778	trans-4-Hydroxy-L-proline:NAD+ 5-oxidoreductase	NAD+[c] + trans-4-hydroxy-L-proline[c] => 2 H+[c] + L-1-pyrroline-3-hydroxy-5-carboxylate[c] + NADH[c]	1.5.1.2	Pycr1 or Pycr2 or Pycr3						Arginine and proline metabolism			PMID:12514185;PMID:3768405;PMID:6250440;PMID:675382	0
80896	4.55697e-22	-0.592456	7.86123e-22	MAR04779	trans-4-Hydroxy-L-proline:NAD+ 5-oxidoreductase	NAD+[m] + trans-4-hydroxy-L-proline[m] => 2 H+[m] + L-1-pyrroline-3-hydroxy-5-carboxylate[m] + NADH[m]	1.5.1.2	Pycr1 or Pycr2 or Pycr3						Arginine and proline metabolism			PMID:12514185;PMID:3768405;PMID:6250440;PMID:675382	0
74295	1.20965e-28	-0.715167	2.22327e-28	MAR04780	trans-4-Hydroxy-L-proline:NADP+ 5-oxidoreductase	NADP+[c] + trans-4-hydroxy-L-proline[c] => 2 H+[c] + L-1-pyrroline-3-hydroxy-5-carboxylate[c] + NADPH[c]	1.5.1.2	Pycr1 or Pycr2 or Pycr3						Arginine and proline metabolism			PMID:12514185;PMID:3768405;PMID:6250440;PMID:675382	0
80766	3.45022e-22	-0.597983	5.95885e-22	MAR04781	trans-4-Hydroxy-L-proline:NADP+ 5-oxidoreductase	NADP+[m] + trans-4-hydroxy-L-proline[m] => 2 H+[m] + L-1-pyrroline-3-hydroxy-5-carboxylate[m] + NADPH[m]	1.5.1.2	Pycr1 or Pycr2 or Pycr3						Arginine and proline metabolism			PMID:12514185;PMID:3768405;PMID:6250440;PMID:675382	0
126531	0.25674	0.0794018	0.287947	MAR04784	L-1-pyrroline-3-hydroxy-5-carboxylate:NAD+ oxidoreductase	2 H2O[m] + L-1-pyrroline-3-hydroxy-5-carboxylate[m] + NAD+[m] => H+[m] + L-erythro-4-hydroxyglutamate[m] + NADH[m]	1.5.1.12	Aldh4a1						Arginine and proline metabolism			PMID:1286669;PMID:15535970;PMID:2211729	0
117700	0.102969	-0.0613697	0.120966	MAR04785	L-1-pyrroline-3-hydroxy-5-carboxylate:NADP+ oxidoreductase	2 H2O[m] + L-1-pyrroline-3-hydroxy-5-carboxylate[m] + NADP+[m] => H+[m] + L-erythro-4-hydroxyglutamate[m] + NADPH[m]	1.5.1.12	Aldh4a1						Arginine and proline metabolism			PMID:1286669;PMID:2211729	0
80722	3.13958e-22	-0.595656	5.43051e-22	MAR04786	L-erythro-4-hydroxyglutamate:2-oxoglutarate aminotransferase	AKG[m] + L-erythro-4-hydroxyglutamate[m] => 4-hydroxy-2-oxoglutarate[m] + glutamate[m]	2.6.1.1;2.6.1.23	Got1 or Got2						Arginine and proline metabolism				0
80896	4.55697e-22	-0.592456	7.86123e-22	MAR04787	4-hydroxy-2-oxoglutarate glyoxylate-lyase (pyruvate-forming)	4-hydroxy-2-oxoglutarate[m] => glyoxalate[m] + pyruvate[m]	4.1.3.16	Hoga1						Arginine and proline metabolism				0
63711	4.55963e-41	-0.914203	1.03914e-40	MAR05384	S-methyl-5'-thioadenosine:phosphate S-methyl-5-thio-alpha-D-ribosyl-transferase	5-methylthioadenosine[c] + Pi[c] => adenine[c] + methylthioribose-1p[c]	2.4.2.28	Mtap						Arginine and proline metabolism			PMID:1903946;PMID:415762;PMID:5378381;PMID:7732755	0
54850	2.97517e-53	-1.0727	4.38156e-52	MAR06932		H2O[e] + O2[e] + spermine[e] => H+[e] + H2O2[e] + NH3[e] + spermine monoaldehyde[e]	1.4.3.6;1.4.3.21;1.4.3.22	Aoc1 or Aoc2 or Aoc3						Arginine and proline metabolism			PMID:7040832;PMID:10047787	0
58674	8.54679e-48	-1.00457	2.86902e-47	MAR06935		H2O[e] + O2[e] + spermine monoaldehyde[e] => H+[e] + H2O2[e] + NH3[e] + spermine dialdehyde[e]	1.4.3.6;1.4.3.21;1.4.3.22	Aoc1 or Aoc2 or Aoc3						Arginine and proline metabolism			PMID:10047787;PMID:7040832	0
55800	7.2082e-52	-1.05892	5.20774e-51	MAR06938		CoA[c] + H+[c] + N1-acetylspermidine[c] <=> acetyl-CoA[c] + spermidine[c]	2.3.1.57	Sat1 or Sat2						Arginine and proline metabolism			PMID:10978316	0
58056	1.1755e-48	-1.01955	4.69071e-48	MAR06942		H2O[e] + O2[e] + spermidine[e] => H+[e] + H2O2[e] + NH3[e] + spermidine monoaldehyde 1[e]	1.4.3.6;1.4.3.21;1.4.3.22	Aoc1 or Aoc2 or Aoc3						Arginine and proline metabolism			PMID:10047787;PMID:7040832	0
58056	1.1755e-48	-1.01955	4.69071e-48	MAR06945		H2O[e] + O2[e] + spermidine[e] => H+[e] + H2O2[e] + NH3[e] + spermidine monoaldehyde 2[e]	1.4.3.6;1.4.3.21;1.4.3.22	Aoc1 or Aoc2 or Aoc3						Arginine and proline metabolism			PMID:7040832;PMID:10047787	0
60321	1.54629e-45	-0.975276	4.16543e-45	MAR06948		H2O[e] + O2[e] + spermidine monoaldehyde 1[e] => H+[e] + H2O2[e] + NH3[e] + spermidine dialdehyde[e]	1.4.3.6;1.4.3.21;1.4.3.22	Aoc1 or Aoc2 or Aoc3						Arginine and proline metabolism			PMID:7040832;PMID:10047787	0
60321	1.54629e-45	-0.975276	4.16543e-45	MAR06951		H2O[e] + O2[e] + spermidine monoaldehyde 2[e] => H+[e] + H2O2[e] + NH3[e] + spermidine dialdehyde[e]	1.4.3.6;1.4.3.21;1.4.3.22	Aoc1 or Aoc2 or Aoc3						Arginine and proline metabolism			PMID:10047787;PMID:7040832	0
53704	6.00734e-55	-1.09759	4.46484e-53	MAR06965	spermidine:NAD+ oxidoreductase	dehydrospermidine[c] + H+[c] + NADH[c] <=> NAD+[c] + spermidine[c]	2.5.1.46	Dhps						Arginine and proline metabolism			PMID:9188485;PMID:9188485;PMID:9188485;PMID:9188485	0
85543	5.61309e-18	-0.39942	9.34244e-18	MAR06965	spermidine:NAD+ oxidoreductase	dehydrospermidine[c] + H+[c] + NADH[c] <=> NAD+[c] + spermidine[c]	2.5.1.46	Dhps						Arginine and proline metabolism			PMID:9188485;PMID:9188485;PMID:9188485;PMID:9188485	0
53704	6.00734e-55	-1.09759	4.46484e-53	MAR06966		1,3-diaminopropane[c] + 1-pyrroline[c] <=> dehydrospermidine[c]	2.5.1.46	Dhps						Arginine and proline metabolism			PMID:9188485;PMID:9188485;PMID:9188485;PMID:9188485	0
85543	5.61309e-18	-0.39942	9.34244e-18	MAR06966		1,3-diaminopropane[c] + 1-pyrroline[c] <=> dehydrospermidine[c]	2.5.1.46	Dhps						Arginine and proline metabolism			PMID:9188485;PMID:9188485;PMID:9188485;PMID:9188485	0
126531	0.25674	0.0794018	0.287947	MAR08096		H+[m] + H2O[m] + L-1-pyrroline-3-hydroxy-5-carboxylate[m] <=> L-4-hydroxyglutamate semialdehyde[m]	1.5.1.12	Aldh4a1						Arginine and proline metabolism				0
81521	1.71681e-21	-0.565707	2.95417e-21	MAR08096		H+[m] + H2O[m] + L-1-pyrroline-3-hydroxy-5-carboxylate[m] <=> L-4-hydroxyglutamate semialdehyde[m]	1.5.1.12	Aldh4a1						Arginine and proline metabolism				0
81521	1.71681e-21	-0.565707	2.95417e-21	MAR08097	L-erythro-4-Hydroxyglutamate:NAD+ oxidoreductase	2 H+[m] + L-erythro-4-hydroxyglutamate[m] + NADH[m] <=> H2O[m] + L-4-hydroxyglutamate semialdehyde[m] + NAD+[m]	1.5.1.12	Aldh4a1						Arginine and proline metabolism				0
126531	0.25674	0.0794018	0.287947	MAR08097	L-erythro-4-Hydroxyglutamate:NAD+ oxidoreductase	2 H+[m] + L-erythro-4-hydroxyglutamate[m] + NADH[m] <=> H2O[m] + L-4-hydroxyglutamate semialdehyde[m] + NAD+[m]	1.5.1.12	Aldh4a1						Arginine and proline metabolism				0
78987	7.06853e-24	-0.630721	1.23942e-23	MAR08098	D-aspartate:2-oxoglutarate aminotransferase	L-erythro-4-hydroxyglutamate[m] + OAA[m] => 4-hydroxy-2-oxoglutarate[m] + aspartate[m]	2.6.1.21	Got2						Arginine and proline metabolism				0
60574	3.39695e-45	-0.979437	9.02873e-45	MAR08425	N2-Acetyl-L-ornithine amidohydrolase	H2O[c] + N-acetylornithine[c] <=> acetate[c] + ornithine[c]	3.5.1.14	Acy1						Arginine and proline metabolism				0
124552	0.859958	-0.025007	0.877879	MAR08425	N2-Acetyl-L-ornithine amidohydrolase	H2O[c] + N-acetylornithine[c] <=> acetate[c] + ornithine[c]	3.5.1.14	Acy1						Arginine and proline metabolism				0
58015	1.02987e-48	-1.00725	4.16519e-48	MAR08426	L-Arginine amidinohydrolase	arginine[m] + H2O[m] => ornithine[m] + urea[m]	3.5.3.1	Arg2						Arginine and proline metabolism				0
106222	1.96879e-05	-0.282693	2.8111e-05	MAR08427		ADP[m] + creatine-phosphate[m] + H+[m] <=> ATP[m] + creatine[m]	2.7.3.2	Ckb or Ckm or Ckmt1 or Ckmt2						Arginine and proline metabolism				0
54310	4.76754e-54	-1.09104	1.31486e-52	MAR08432		FAD[m] + sarcosine[m] + THF[m] => 5,10-methylene-THF[m] + FADH2[m] + glycine[m]	1.5.8.3	Sardh						Arginine and proline metabolism				0
78691	3.64796e-24	-0.65067	6.41224e-24	MAR08603	acetyl-CoA:putrescine N-acetyltransferase	acetyl-CoA[c] + putrescine[c] => CoA[c] + H+[c] + N-acetylputrescine[c]	2.3.1.57	Sat1 or Sat2						Arginine and proline metabolism				0
78691	3.64796e-24	-0.65067	6.41224e-24	MAR08604	N-Acetylputrescine:oxygen oxidoreductase(deaminating)(flavin-containing)	H2O[c] + N-acetylputrescine[c] + O2[c] => H+[c] + H2O2[c] + N4-acetylaminobutanal[c] + NH3[c]	1.4.3.4	Aoc1 or Aoc2 or Aoc3 or Maoa or Maob						Arginine and proline metabolism				0
78691	3.64796e-24	-0.65067	6.41224e-24	MAR08605	N4-Acetylaminobutanal:NAD+ oxidoreductase	H2O[c] + N4-acetylaminobutanal[c] + NAD+[c] => 4-acetamidobutanoate[c] + 2 H+[c] + NADH[c]	1.2.1.3	Aldh1b1 or Aldh2 or Aldh3a2 or Aldh7a1 or Aldh9a1						Arginine and proline metabolism				0
86093	1.59928e-17	-0.50263	2.65534e-17	MAR08606	Putrescine:oxygen oxidoreductase (deaminating)	H2O[c] + O2[c] + putrescine[c] => 4-aminobutanal[c] + H+[c] + H2O2[c] + NH3[c]	1.4.3.22	Aoc1 or Aoc2						Arginine and proline metabolism				0
59463	1.04779e-46	-0.987518	3.04597e-46	MAR08609	L-Proline:NADP+ 5-oxidoreductase	1-pyrroline-5-carboxylate[m] + 2 H+[m] + NADPH[m] => NADP+[m] + proline[m]	1.5.1.2	Pycr1 or Pycr2						Arginine and proline metabolism				0
52294	4.52944e-57	-1.12279	2.98703e-54	MAR08610	L-proline:(acceptor) oxidoreductase	FAD[c] + proline[c] => 1-pyrroline-5-carboxylate[c] + FADH2[c] + H+[c]	1.5.99.8	Prodh2						Arginine and proline metabolism				0
52991	5.13422e-56	-1.1063	8.43366e-54	MAR08611	L-proline:(acceptor) oxidoreductase	FAD[m] + proline[m] => 1-pyrroline-5-carboxylate[m] + FADH2[m] + H+[m]	1.5.99.8	Prodh or Prodh2						Arginine and proline metabolism			PMID:18506409	0
